# Protein kinase CK2α’ as a dual modulator of immune signaling and synaptic dysfunction in Tauopathy

**DOI:** 10.1101/2025.06.24.661391

**Authors:** Angel White, Peter Gavrilyuk, Persephone Gu, Rafael Falcon Moya, Reid Thurston, Amal Fickak, Nicholas B Rozema, Prarthana Keshavaram, Scott Vermilyea, Riley Schlichte, Joyce Meints, Ying Zhang, Alfonso Araque, Michael Lee, Rocio Gomez-Pastor

**Affiliations:** University of Minnesota, School of Medicine, Department of Neuroscience, Minneapolis, MN, USA.; Minnesota Supercomputing Institute, University of Minnesota, Minneapolis, MN, USA

## Abstract

Tauopathies are a group of neurodegenerative diseases characterized by tau accumulation, neuroinflammation, and synaptic dysfunction, yet effective treatments remain elusive. Protein Kinase CK2 has been previously associated with different aspects of tau pathology but genetic evidence for the contribution of CK2 to tauopathy remained lacking. Here, we show CK2α’, one of the two catalytic subunits of CK2, as a novel regulator of tau-mediated neurodegeneration. We found that CK2α’ expression is elevated in postmortem brains of dementia patients and in the hippocampus of PS19 tauopathy mice, especially in neurons and microglia. Using genetic haploinsufficiency in PS19 mice, we demonstrated that reduced CK2α’ levels significantly decrease phosphorylated tau and total tau burden in the hippocampus and cortex. CK2α’ depletion also attenuated microglial activation, pro-inflammatory cytokine production, and microglia synaptic engulfment, enhanced synaptic gene expression, synaptic density, and LTP. Importantly, CK2α’ depletion rescued cognitive deficits assessed in the Barnes maze. These effects appear to be mediated through both neuronal and glial functions and may involve CK2α’-dependent modulation of tau-associated phosphorylation and neuroinflammatory and immune signaling pathways.

**One Sentence summary:** This study highlights CK2α’ as a key node at the intersection of tau pathology, synaptic dysfunction, and neuroimmune signaling.
