## Supplementary File S1. Human FTD samples from NBB for "Protein kinase CK2α’ as a dual modulator of immune signaling and synaptic dysfunction in Tauopathy"

### Sheet: Sheet1
	Tissues were from Universtiy of Miami repository and requested through the NIH Neurobrainbank
Immunoblot label	Subject ID	Age	Brain Region	Preparation	Hemisphere	Tissue Type	Manner of Death	Subject Sex	Race	PMI (hours)	RIN	Repository Diagnosis	Clinical Brain Diagnosis	Tau pathology indicator (AT8 neuropathological assesment by Brain Bank)
Control 1	HCT17HEXA063	77	Dorsolateral Prefrontal cortex (Brodmann area 46)	Frozen	Left	Brain	Natural	Female	White	21.36	999.999	Unaffected control	No clinical brain diagnosis found	Yes
FTD 1	BEB21119A001	75	Dorsolateral Prefrontal cortex (Brodmann area 46)	Frozen	Left	Brain	Natural	Female	White	17.5	999.999	FTD	Frontotemporal dementia, unspecified	Yes
Control 2	HctYRA028	60	Dorsolateral Prefrontal cortex (Brodmann area 46)	Frozen	Left	Brain	Natural	Female	White	20.5	999.999	Unaffected control	No clinical brain diagnosis found	No
FTD 2	HBD0A009	60	Dorsolateral Prefrontal cortex (Brodmann area 46)	Frozen	Left	Brain	Accidental	Female	White	14.25	999.999	FTD (Behavioral variant)	Frontotemporal dementia, unspecified	Yes
Control 3	HctYDA037	68	Dorsolateral Prefrontal cortex (Brodmann area 46)	Frozen	Left	Brain	Natural	Female	White	19.05	999.999	Unaffected control	No clinical brain diagnosis found	No
FTD 3	BEB22066A004	68	Dorsolateral Prefrontal cortex (Brodmann area 46)	Frozen	Left	Brain	Natural	Female	White	29.6	999.999	FTD (FTD-TDP)	Frontotemporal dementia, unspecified	Yes
Control 4	BEB20078A021	67	Dorsolateral Prefrontal cortex (Brodmann area 46)	Frozen	Left	Brain	Natural	Male	White	24.44	999.999	Unaffected control	No clinical brain diagnosis found	No
FTD 4	BEB18128A008	67	Dorsolateral Prefrontal cortex (Brodmann area 46)	Frozen	Left	Brain	Natural	Male	White	27	999.999	FTD (Primary progressive aphasia)	Frontotemporal dementia, unspecified	Yes
Control 5	Hct15HBHA010	70	Dorsolateral Prefrontal cortex (Brodmann area 46)	Frozen	Left	Brain	Natural	Male	White	23.58	999.999	Unaffected control	No clinical brain diagnosis found	Not assessed
FTD 5	BEB20017A008	70	Dorsolateral Prefrontal cortex (Brodmann area 46)	Frozen	Left	Brain	Natural	Male	White	16.6	999.999	FTD	Frontotemporal dementia, unspecified	No
Control 6	HctyMA031	74	Dorsolateral Prefrontal cortex (Brodmann area 46)	Frozen	Left	Brain	Natural	Male	White	25.5	999.999	Unaffected control	No clinical brain diagnosis found	Yes
FTD 6	HBRVA008	74	Dorsolateral Prefrontal cortex (Brodmann area 46)	Frozen	Left	Brain	Natural	Male	White	7.16	999.999	FTD	Frontotemporal dementia, unspecified	Yes
Control 7	HctYCA012	71	Dorsolateral Prefrontal cortex (Brodmann area 46)	Frozen	Left	Brain	Natural	Male	White	26.23	999.999	Unaffected control	No clinical brain diagnosis found	No
FTD 7	BEB19043A009	71	Dorsolateral Prefrontal cortex (Brodmann area 46)	Frozen	Left	Brain	Natural	Male	White	25.5	999.999	FTD	Frontotemporal dementia, unspecified	Yes
